# Extreme envelope plasticity drives temperature-dependent morphogenesis in the LPS-free bacterium *Sphingobium yanoikuyae*

**DOI:** 10.64898/2026.06.04.730141

**Authors:** Samantha Crahay, Henri Voedts, Nils Y. Meiresonne, Linus Wilhelm, Erika Hendrickx, Jean-François Collet, Katy Poncin

**Affiliations:** Unité de Recherche en Biologie des Microorganismes (URBM), Narilis, University of Namur, Namur, Belgium; de Duve Institute, Université catholique de Louvain, Brussels, Belgium; Bacterial Cell Biology, Instituto de Tecnologia Química e Biológica António Xavier, Universidade NOVA de Lisboa, Oeiras, Portugal; Center for Microscopy and Molecular Imaging (CMMI), Université Libre de Bruxelles, Gosselies, Belgium; Current affiliation: Biochemistry and Genetics of Microorganisms (BGM), Louvain Institute of Biomolecular Science and Technology (LIBST), Université catholique de Louvain, Louvain-la-Neuve, Belgium

## Abstract

Bacterial growth patterns are generally considered to be constrained and species-specific. Here, we show that *Sphingobium yanoikuyae* exhibits exceptional plasticity in envelope architecture and morphogenesis supported by a glycosphingolipid (GSL)-based outer membrane and an atypical peptidoglycan structure. At 30°C, cells expand asymmetrically via a rare bipolar envelope synthesis mode, whereas growth at 37°C triggers a transition toward longitudinal elongation accompanied by increased outer membrane vesiculation, indicating a reversible reprogramming of morphogenesis under host-relevant temperature. This switch is supported by rapid outer membrane dynamics, including high membrane fluidity and fast redistribution of envelope components. In addition to these pronounced morphological changes, peptidoglycan contains unusually short glycan strands and displays specific temperature-dependent remodeling suggesting that growth plasticity is not only governed by spatial regulation but also by changes in cell wall cross-linking pattern. Genetic analyses further identify essential roles for proteins involved in outer membrane–peptidoglycan and outer membrane–inner membrane coupling, as well as GSL transport systems, and core cell wall synthesis machinery, while revealing extensive redundancy in envelope remodeling enzymes. Together, these results establish *S. yanoikuyae* as a model for extreme envelope adaptability, where a highly fluid outer membrane and structurally unconventional peptidoglycan enable reversible transitions between distinct growth programs, potentially shaping environmental fitness and host-associated interactions.
