## Supplementary material for "Extreme envelope plasticity drives temperature-dependent morphogenesis in the LPS-free bacterium *Sphingobium yanoikuyae*": Suppl. Table 1

### Sheet: Definitions
Definition
TnIF	Transposon insertion frequency = for each gene, mean value of log ((number od reads per nucleotide + 1)/(gene length in bp))
R100S10	Essentiality score = number of windows of 100 bp with a sum of 0 (i.e. no transposons jumped in that genomic region), knowing windows are slided every 10 bp
Categorization rules (for main chromosome)
	TnIF values	R100S10	Defined as
mean value	0.760149		Average fitness gene
mean -1 SD	0.565746	0	Average fitness gene
		≥1	Average fitness gene
mean -2 SD	0.371343	0	Low fitness gene
		≥1	Essential gene (E)
mean - 3 SD	0.17694	0	Very low fitness gene
		≥1	Essential gene (E)
mean +1 SD	0.954551		Average fitness gene
mean + 2 SD	1.14895		High fitness gene
mean + 3 SD	1.34336		Very high fitness gene

### Sheet: Data
Group 1 - PG synthesis/remodeling/recycling	Group 1 - PG synthesis/remodeling/recycling
Category	Function	Annotated as	ORF (ATCC)	ORF (NCBI-new)	ORF (NCBI-old)	TnIF	R100S10	Defined as	Note
Class A PBP	Peptidoglycan polymerization and cross-linking during cell wall growth	mrcA	LAHMBCNB_04584	HMPREF9718_RS13980	HMPREF9718_02773	0.784527	0
		mrcB	LAHMBCNB_03869	HMPREF9718_RS10445	HMPREF9718_02065	0.365481	6	E
		mrcB	LAHMBCNB_01487	HMPREF9718_RS22300	HMPREF9718_04427	0.552007	10
Class B PBP	Transpeptidase required for peptidoglycan cross-linking and morphogenesis	mrdA	LAHMBCNB_01458	HMPREF9718_RS22155	HMPREF9718_04398	0.116618	68	E
		ftsI	LAHMBCNB_02714	HMPREF9718_RS04725	HMPREF9718_00932	0.13573	51	E
Class C PBP	Carboxypeptidase; peptidoglycan maturation, trimming, and recycling	dacA	LAHMBCNB_01898	HMPREF9718_RS00700	HMPREF9718_00139	0.109809	29	E
LD-transpeptidases	Alternative 3→3 peptidoglycan cross-link formation, attachment of proteins and other cell-envelope components	ldt	LAHMBCNB_00478	HMPREF9718_RS17255	HMPREF9718_03427	0.802425	0		Sec signal sequence
		ldtB	LAHMBCNB_01013	HMPREF9718_RS19955	HMPREF9718_03959	0.624978	0		lipoprotein
		ldtD	LAHMBCNB_01087	HMPREF9718_RS20320	HMPREF9718_04033	0.613435	1
		ldt	LAHMBCNB_02176	HMPREF9718_RS02060	HMPREF9718_00412	0.693933	0		Sec signal sequence
		ldt	LAHMBCNB_02449	HMPREF9718_RS03405	HMPREF9718_00670	0.562931	0
		ldtD'	LAHMBCNB_03300	HMPREF9718_RS07645	HMPREF9718_01514	0.702471	0
		ldt	LAHMBCNB_03302	HMPREF9718_RS07655	HMPREF9718_01516	0.603167	5		TAT signal sequence
		ldt	LAHMBCNB_03917	HMPREF9718_RS10675	HMPREF9718_02113	0.917346	0
		ldt	LAHMBCNB_04729	HMPREF9718_RS14705	HMPREF9718_02917	0.700702	0		TAT signal sequence
murA-G	Synthesis of cytoplasmic peptidoglycan precursors	murA	LAHMBCNB_04664	HMPREF9718_RS14375	HMPREF9718_02852	0.109515	33	E
		murB	LAHMBCNB_02705	HMPREF9718_RS04680	HMPREF9718_00923	0.128798	22	E
		murC	LAHMBCNB_02707	HMPREF9718_RS04690	HMPREF9718_00925	0.139663	23	E
		murD	LAHMBCNB_02710	HMPREF9718_RS04705	HMPREF9718_00928	0.0949305	41	E
		murE	LAHMBCNB_02713	HMPREF9718_RS04720	HMPREF9718_00931	0.0673665	61	E
		murF	LAHMBCNB_02712	HMPREF9718_RS04715	HMPREF9718_00930	0.129317	27	E
		murG	LAHMBCNB_02708	HMPREF9718_RS04695	HMPREF9718_00926	0.116477	26	E
uppS	Production of undecaprenyl pyrophosphate lipid carrier	ispU	LAHMBCNB_00617	HMPREF9718_RS17950	HMPREF9718_03565	0.0917499	15	E
uppP	Recycling of undecaprenyl phosphate carrier	bacA	LAHMBCNB_04423	HMPREF9718_RS13195	HMPREF9718_02612	0.957374	0
		bacA	LAHMBCNB_04628	HMPREF9718_RS14205	HMPREF9718_02816	0.688525	6
amidase	Daughter-cell separation and peptidoglycan turnover	amiA	LAHMBCNB_04583	HMPREF9718_RS13975	HMPREF9718_02772	0.934025	0
Lytic transglycosylases	Peptidoglycan glycan chain cleavage and remodeling during growth/division	slt	LAHMBCNB_04266	HMPREF9718_RS12390	HMPREF9718_02459	1.02121	0
		slt	LAHMBCNB_00880	HMPREF9718_RS19255	HMPREF9718_03828	0.768396	0
		sdpB (slt)	LAHMBCNB_02030	HMPREF9718_RS01350	HMPREF9718_00269	0.605967	0
		sdpA (slt)	LAHMBCNB_03392	HMPREF9718_RS08100	HMPREF9718_01604	0.633149	3
		pleA (slt)	LAHMBCNB_02939	HMPREF9718_RS05855	HMPREF9718_01156	0.835073	0
		mltA	LAHMBCNB_00005	HMPREF9718_RS14925	HMPREF9718_02960	0.82962	0
		mltB	LAHMBCNB_01900	HMPREF9718_RS00710	HMPREF9718_00141	0.679811	0
		mltG	LAHMBCNB_01271	HMPREF9718_RS21225	HMPREF9718_04215	0.422167	0
		rlpA	LAHMBCNB_01899	HMPREF9718_RS00705	HMPREF9718_00140	0.745831	2		Next to dacA
		rlpA	LAHMBCNB_02459	HMPREF9718_RS03455	HMPREF9718_00679	0.94745	0
LytM (M23)-containing metallopeptidases	Peptidoglycan cross-links cleavage and remodeling during growth/division; regulatory hubs coordinating the activities of multiple autolytic enzymes (*)	DipM	LAHMBCNB_00773	HMPREF9718_RS18720	HMPREF9718_03721	0.74047	0		*see Zielinska et al, 2017 for details on the family
		LdpA	LAHMBCNB_03445	HMPREF9718_RS08365	HMPREF9718_01657	0.738706	0		Next to bacB
		LdpB	LAHMBCNB_03997	HMPREF9718_RS11065	HMPREF9718_02191	1.02332	0
		LdpC	LAHMBCNB_01014	HMPREF9718_RS19960	HMPREF9718_03960	0.639602	0		Next to ldtB
		LdpD	LAHMBCNB_00581	HMPREF9718_RS17770	HMPREF9718_03529	0.818263	0
		LdpE	LAHMBCNB_00491	HMPREF9718_RS17320	HMPREF9718_03440	0.991314	0
		LdpF	LAHMBCNB_04433	HMPREF9718_RS13240	HMPREF9718_02622	0.961585	0
ampG	Uptake of peptidoglycan recycling fragments	ampG	LAHMBCNB_02419	HMPREF9718_RS03260	HMPREF9718_00644	0.753925	3
Group 2 - OM synthesis/maintenance	Group 2 - OM synthesis/maintenance
Category	Function	Annotated as	ORF (ATCC)	ORF (NCBI-new)	ORF (NCBI-old)	TnIF	R100S10	Defined as	Note
spt	Serine palmitoyltransferase; first committed step of sphingolipid biosynthesis	spt	LAHMBCNB_02687	HMPREF9718_RS04590	HMPREF9718_00905	0.103584	31	E
bCerS	Ceramide synthase	bCerS	LAHMBCNB_00501	HMPREF9718_RS17370	HMPREF9718_03450	0.0799575	52	E
cerR	Ceramide reductase	cerR	LAHMBCNB_02665	HMPREF9718_RS04480	HMPREF9718_00883	0.243433	5	E
cerGlcAT	Glycosyltransferase producing glucuronic acid-ceramide	cerGlcAT	LAHMBCNB_02082	HMPREF9718_RS01600	HMPREF9718_00319	0.573247	9
cerGalAT	Glycosyltransferase producing galacturonic acid-ceramide	cerGalAT	LAHMBCNB_00298	HMPREF9718_RS16350	HMPREF9718_03248	0.780673	0
desaturase	Unsaturated fatty acid and/or sphingolipid modification		LAHMBCNB_00502	HMPREF9718_RS17375	HMPREF9718_03451	0.241676	15	E	Next to bCerS
lptA-G	Transport of GSL (*) to the outer membrane (instead of LPS)	lptA	LAHMBCNB_03005	HMPREF9718_RS06185	HMPREF9718_01221	0.198642	2	E
		lptB	LAHMBCNB_04410	HMPREF9718_RS13135	HMPREF9718_02600	0.108277	22	E
		lptC	LAHMBCNB_03004	HMPREF9718_RS06180	HMPREF9718_01220	0.134334	15	E
		lptD	LAHMBCNB_00246	HMPREF9718_RS16090	HMPREF9718_03197	0.0819247	74	E
		lptE	LAHMBCNB_03872	HMPREF9718_RS10460	HMPREF9718_02068	0.155496	7	E	*putative function supported by Uchendu et al, 2026
		lptF	LAHMBCNB_00504	HMPREF9718_RS17385	HMPREF9718_03453	0.0969671	30	E
		lptG	LAHMBCNB_00503	HMPREF9718_RS17380	HMPREF9718_03452	0.10958	21	E
bamA-E	Outer membrane β-barrel protein assembly machinery	bamA	LAHMBCNB_00621	HMPREF9718_RS17970	HMPREF9718_03569	0.108985	72	E
		bamB	LAHMBCNB_00286	HMPREF9718_RS16290	HMPREF9718_03236	0.113445	29	E
		bamC	/	/	/				typically absent in alpha-proteobacteria (Gatsos et al, 2008)
		bamD	LAHMBCNB_00700	HMPREF9718_RS18370	HMPREF9718_03648	0.193453	4	E
		bamE	LAHMBCNB_03962	HMPREF9718_RS10890	HMPREF9718_02157	0.485087	0
lolA-D	Lipoprotein sorting and transport to the outer membrane	lolA	LAHMBCNB_03914	HMPREF9718_RS10660	HMPREF9718_02110	0.206387	7	E
		lolB	/	/	/				typically absent in alpha-proteobacteria (May & Grabowicz, 2025)
		lolC / lolE	LAHMBCNB_01190	HMPREF9718_RS20820	HMPREF9718_04135	0.133191	24	E
		lolD	LAHMBCNB_01191	HMPREF9718_RS20825	HMPREF9718_04136	0.0415077	33	E
ompA	Outer membrane structural protein; envelope stability and adhesion	ompA	LAHMBCNB_02549	HMPREF9718_RS03900	HMPREF9718_00770	0.334876	24	E
tolQRAB	Cell envelope integrity and outer membrane stabilization	tolQ	LAHMBCNB_04048	HMPREF9718_RS11320	HMPREF9718_02242	0.541139	4
		tolR	LAHMBCNB_04047	HMPREF9718_RS11315	HMPREF9718_02241	0.637132	0
		tolA	LAHMBCNB_04046	HMPREF9718_RS11310	HMPREF9718_02240	0.375873	2
		tolB	LAHMBCNB_04045	HMPREF9718_RS11305	HMPREF9718_02239	0.270448	10	E
pal	Anchors outer membrane to peptidoglycan	pal	LAHMBCNB_04044	HMPREF9718_RS11300	HMPREF9718_02238	0.44657	0
Group 3 - Cytoskeleton/spatial regulators	Group 3 - Cytoskeleton/spatial regulators
Category	Function	Annotated as	ORF (ATCC)	ORF (NCBI-new)	ORF (NCBI-old)	TnIF	R100S10	Defined as	Note
mreB	Actin-like cytoskeleton involved in cell wall synthesis	mreB1	LAHMBCNB_01278	HMPREF9718_RS21255	HMPREF9718_04222	0.467293	1
		mreB2	LAHMBCNB_01461	HMPREF9718_RS22170	HMPREF9718_04401	0.145052	19	E
mreC	Elongasome component coordinating peptidoglycan synthesis	mreC	LAHMBCNB_01460	HMPREF9718_RS22165	HMPREF9718_04400	0.0704087	36	E
mreD	Elongasome component involved in cell shape maintenance	mreD	LAHMBCNB_01459	HMPREF9718_RS22160	HMPREF9718_04399	0.0497472	23	E
rodA	SEDS-family glycosyltransferase for cell elongation	rodA	LAHMBCNB_01457	HMPREF9718_RS22150	HMPREF9718_04397	0.158521	23	E
rodZ	Connects MreB filaments to peptidoglycan synthesis complexes	rodZ	LAHMBCNB_02767	HMPREF9718_RS04990	HMPREF9718_00985	0.185621	16	E
bactofilin	Cytoskeletal scaffold involved in morphogenesis and polar organization	bacB	LAHMBCNB_03446	HMPREF9718_RS08370	HMPREF9718_01658	0.831218	0		homologous to C. crescentus BacB protein (Kühn et al, 2009)
			LAHMBCNB_05133	HMPREF9718_RS25420	HMPREF9718_05036	*			*on replicon 5/plasmid 4 (TnIF values are regulon-specific; here, average value, NE)
mitofilin	Interacts with BamA ; development of intracytoplasmic membranes in some alpha-proteobacteria	mic60	LAHMBCNB_03602	HMPREF9718_RS09125	HMPREF9718_01810	0.154558	13	E	see Muñoz-Gómez et al, 2023
ftsZ	Tubulin homolog forming the cytokinetic Z-ring	ftsZ	LAHMBCNB_02700	HMPREF9718_RS04655	HMPREF9718_00918	0.120431	40	E
ftsA	Recruits and anchors division machinery to the membrane	ftsA	LAHMBCNB_02701	HMPREF9718_RS04660	HMPREF9718_00919	0.0886511	44	E
popZ	Polar scaffold controlling chromosome segregation, cell polarity, and cell-cycle organization; characteristic of many Alphaproteobacteria	popZ	LAHMBCNB_00275	HMPREF9718_RS16230	HMPREF9718_03225	0.558833	0
