## Supplementary material for "Extreme envelope plasticity drives temperature-dependent morphogenesis in the LPS-free bacterium *Sphingobium yanoikuyae*": Suppl. Table 2

### Sheet: Feuil1
Strains
Bacterial strain	Genetic backround	Genetic modification method	Targeted ORF (ATCC)	Targeted ORF (NCBI-new)	Targeted ORF (NCBI-old)	Reference
Sphingobium yanoikuyae	DSM 7462 (equivalent of ATCC 51230)	/	/	/	/	(Yabuuchi et al. 1990) Takeuchi et al. 2001
Sphingobium yanoikuyae ΔcerGlcAT	DSM 7462 (equivalent of ATCC 51230)	Allelic replacement	LAHMBCNB_02082	HMPREF9718_RS01600	HMPREF9718_00319	This study
Sphingobium yanoikuyae ΔcerGalAT	DSM 7462 (equivalent of ATCC 51230)	Allelic replacement	LAHMBCNB_00298	HMPREF9718_RS16350	HMPREF9718_03248	This study
Sphingobium yanoikuyae cerGlcAT-mNG	DSM 7462 (equivalent of ATCC 51230)	Allelic replacement	LAHMBCNB_02082	HMPREF9718_RS01600	HMPREF9718_00319	This study
Sphingobium yanoikuyae cerGlcAT-mNG	DSM 7462 (equivalent of ATCC 51230)	Allelic replacement	LAHMBCNB_00298	HMPREF9718_RS16350	HMPREF9718_03248	This study
Sphingobium yanoikuyae mChXL-popZ	DSM 7462 (equivalent of ATCC 51230)	Allelic replacement	LAHMBCNB_00275	HMPREF9718_RS16230	HMPREF9718_03225	This study
Sphingobium yanoikuyae mreB1-mChXL	DSM 7462 (equivalent of ATCC 51230)	Allelic replacement	LAHMBCNB_01278	HMPREF9718_RS21255	HMPREF9718_04222	This study
Sphingobium yanoikuyae pQ-cfp-mreB2	DSM 7462 (equivalent of ATCC 51230)	Plasmidic expression	LAHMBCNB_01461	HMPREF9718_RS22170	HMPREF9718_04401	This study
Sphingobium yanoikuyae "Red" (psyn2-mChXL)	DSM 7462 (equivalent of ATCC 51230)	Allelic replacement	between LAHMBCNB_01869 and 01870	just before HMPREF9718_RS00555	just before HMPREF9718_00111	This study
plasmids
Name	Antibiotic markers	Other marker	Reference
pAK405	kanR, StrepS	/	Kaczmarczyk et al. 2012
pAK405-ΔcerGlcAT	kanR, StrepS	/	This study
pAK405-ΔcerGalAT	kanR, StrepS	/	This study
pAK405-cerGlcAT-mNG	kanR, StrepS	/	This study
pAK405-cerGalAT-mNG	kanR, StrepS	/	This study
pAK405-mChXL-popZ	kanR, StrepS	/	This study
pAK405-mreB1-mChXL	kanR, StrepS	/	This study
pAK405-psyn2-mChXL	kanR, StrepS	/	This study
pQC	tetR	cumate inducible	Kaczmarczyk et al. 2013
pQ-cfp-mreB2	tetR	cumate inducible	This study
Primers
Primer name	sequence (floating end underlined)		use/remarks
F1-cerGlcAT	gagacccgctctggttccttg		Do O/L PCR on PCR1 (F1/R1) and PCR2 (F2/R2) and insert in pAK405
R1-cerGlcAT-mNG	TCTTCTTCGCCtTTCGAGACGGTTGCCACGGGtggaacagggctggaacgaa
F2-cerGlcAT-mNG	TGGACGAACTGTATAAGTAgtcggcccggccgacctat
R2-cerGlcAT	ctcgcccgcggtcagcatg
F-check-cerGlcAT	ccatcagcagacatcctctc		To check final construt in S.y.
R-check-cerGlcAT	ccgatatcttcagtggcgaag
F1-cerGalAT	gccggcctgcgcatcattc		Do O/L PCR on PCR1 (F1/R1) and PCR2 (F2/R2) and insert in pAK405
R1-cerGalAT-mNG	TCTTCTTCGCCtTTCGAGACGGTTGCCACGGGttccattggggcgcccgc
F2-cerGalAT-mNG	CATGGACGAACTGTATAAGTAgtgtggatgacgggcaagcg
R2-cerGalAT	GCATCCGGGCGCGGATCAT
F-check-cerGalAT	cactcagccttctacgacag		To check final construt in S.y.
R-check-cerGalAT	gagctggacatcggtcac
F1-ΔcerGlcAT	tcgcgggcaccgaaacgatg		Do O/L PCR on PCR1 (F1/R1) and PCR2 (F2/R2-cerGlcAT-mNG) and insert in pAK405
R1-ΔcerGlcAT	catccatcgcggccccttagac
F2-ΔcerGlcAT	ctaaggggccgcgatggatgcgttccagccctgttccctgatcg
F-check-ΔcerGlcAT	cggatcacccggaaatagatg		To check final construt in S.y.; use with "R-check-cerGlcAT"
F1-ΔcerGalAT	gcgtccgctcccgcgtag		Do O/L PCR on PCR1 (F1/R1) and PCR2 (F2/R2-cerGalAT-mNG) and insert in pAK405
R1-ΔcerGalAT	cagcgtcatgccccgcttacg
F2-ΔcerGalAT	gtaagcggggcatgacgctgggcgccccaatggaatgatgtg
F-check-ΔcerGalAT	cttcctcgaagcctgtctc		To check final construt in S.y.; use with "R-check-cerGlaAT"
F1-popZ	ggccgataatcccgatatcc		Do O/L PCR on PCR1 (F1/R1) and PCR2 (F2/R2) and insert in pAK405
R1-mChXL-popZ	TCTTCGCCtTTCGAGACcatggataattcccgtccaaatttcattc
F2-mChXL-popZ	GCATGGACGAACTGTATAAGggtgacatgaccaaggaac
R2-popZ	gtcgatcgccagcagatac
F-check-popZ	gaggcgccggtcgatctg		To check final construt in S.y.
R-check-popZ	tcgggcaccgatgcgatc
F1-01869	tcggtcgacgatctggtcaagg		(part1) PCR1 for O/L to generate "Red" strain
R1-01869-psyn2	CTCGCCGTCAACCTTCCGCTCcagtaggatcaggttcgggtcag
F-SacI-psyn2-mChXL	TAGAgagctcGAGCGGAAGGTTGACGGCGAGCGGGAATCCCGCTAaCtGCGCCGCTTTCCGAACGAACCCGAATTTCAAAGGagGATTGACTatgGTCTCGAAaGGCGAAGAAGAC		(intermediate template) First generate long PCR fragment "psyn2-mchXL" by coupling this primer with R-mChXL ; use GBlock as template
F-psyn2	GAGCGGAAGGTTGACGGCGA		(part2) internal PCR for O/L to generate "Red" strain; use intermediate PCrRas template
R-mChXL	cTACTTATACAGTTCGTCCATGCCGC
F2-01870-mChXL	GGACGAACTGTATAAGTAgggatcgacggttcctacaccacc		(part3) PCR2 for O/L to generate "Red" strain
R2-01870	tggcgagctgatgcagaagg
F1-mreB1	cagcgtccagtccggactg		Do O/L PCR on PCR1 (F1/R1) and PCR2 (F2/R2) and insert in pAK405
R1-mChXL-mreB1	GTCTTCTTCGCCtTTCGAGACcatgggaaagcggcgatctg
F2-mChXL-mreB1	GCGGCATGGACGAACTGTATAAGcccgtggccaccaaaatgccccgcttcttctcc
R2-mreB1	gtcatcaccgccatcacgatc
F-Check-mreB1	cagcaacaccaatatcaaccag		To check final construt in S.y.
R-Check-mreB1	tgatgtcggacgacaattcg
F-XhoI-(NoStart)-mreB2	atctcgagtcgatcttctcgcgcctcttc		Retsrict PCR product with XhoI/BglII and insert into XhoI/BamHI restricted pQC
R-BglII-mreB2	gtacAGATCTctgcagACTAGTtcaggcagtctgcaacacg
F-check-pQC	gcatcagggttattgtatcatgag		To check insertion in pQC
R-check-pQC	GTTTTCCCAGTCACGACG
Gblock (IDT)
Name	sequence
3FLAG-mChXL_codonAdapted_Sy	atgGACTAcAAGGACCACGACGGCGACTATAAGGACCACGACATtGAtTATAAGGACGACGACGACAAGcccgtggccaccGTCTCGAAaGGCGAAGAAGACAACcTGGCGATCATCAAaGAATTCATGCGCTTCAAaGTCCACATGGAAGGCTCGGTCAACGGCCACGAATTCGAAATCGAAGGCGAAGGCGAAGGCCGCCCtTATGAAGGCACCCAGACCGCGAAaCTGAAaGTCACCAAaGGCGGCCCtCTGCCGTTCGCGTGGGACATCCTGTCGCCGCAGTTCATGTATGGCTCGAAaGCGTATGTCAAaCACCCGGCGGACATCCCGGACTATtTGAAaCTGTCGTTCCCGGAAGGCTTCAAaTGGGAACGCGTCATGAACTTCGAAGACGGC…
3FLAG-mNG_codonAdapted_Sy	atgGACTAcAAGGACCACGACGGCGACTATAAGGACCACGACATtGAtTATAAGGACGACGACGACAAGcccgtggccaccGTCTCGAAGGGCGAAGAAGACAACcTGGCGTCGtTGCCGGCGACaCACGAAtTGCACATCTTCGGCTCGATCAACGGCGTCGACTTCGACATGGTCGGCCAGGGCACCGGCAACCCGAACGACGGCTATGAAGAAtTGAACCTGAAaTCGACCAAaGGCGACtTGCAGTTCTCGCCaTGGATCCTGGTCCCaCACATCGGCTATGGCTTCCACCAGTATCTGCCaTATCCGGACGGCATGTCGCCGTTCCAGGCGGCGATGGTCGACGGCTCGGGCTATCAGGTCCACCGCACCATGCAGTTCGAAGACGGCGCGTCG…
